# CellWalker integrates single-cell and bulk data to resolve regulatory elements across cell types in complex tissues

**DOI:** 10.1101/847657

**Authors:** Pawel F. Przytycki, Katherine S. Pollard

## Abstract

Single-cell and bulk genomics assays have complementary strengths and weaknesses, and alone neither strategy can fully capture regulatory elements across the diversity of cells in complex tissues. We present CellWalker, a method that integrates single-cell open chromatin (scATAC-seq) data with gene expression (RNA-seq) and other data types using a network model that simultaneously improves cell labeling in noisy scATAC-seq and annotates cell-type specific regulatory elements in bulk data. We demonstrate CellWalker’s robustness to sparse annotations and noise using simulations and combined RNA-seq and ATAC-seq in individual cells. We then apply CellWalker to the developing brain. We identify cells transitioning between transcriptional states, resolve enhancers to specific cell types, and observe that autism and other neurological traits can be mapped to specific cell types through their enhancers.

---

Gene regulatory elements are critical determinants of tissue and cell-type specific gene expression^1,2^. Annotation of putative enhancers, promoters, and insulators has rapidly improved through large-scale projects such as ENCODE^3^, PsychENCODE^4^, B2B^5^, and Roadmap Epigenomics^6^. However, both predictions and validations of regulatory elements have been made largely in cell lines or bulk tissues lacking anatomical and cellular specificity^7^. Bulk measurements miss regulatory elements specific to one cell type, especially minority ones^8^. This lack of specificity limits our ability to determine how genes are differentially regulated across cells and to discover the molecular and cellular mechanisms through which regulatory variants affect phenotypes.

Single-cell genomics is an exciting avenue to overcoming limitations of bulk tissue studies^8,9^. However, these technologies struggle with low-resolution measurements featuring high rates of dropout and few reads per cell^8,9^. Many methods have been developed to address these problems in single-cell expression data (scRNA-seq)^8,9^. However, these strategies generally fail on scATAC-seq data because there are fewer reads per cell, and the portion of the genome being sequenced is typically much larger than the transcriptome^10^. Consequently, scATAC-seq has much lower coverage and worse signal-to-noise than scRNA-seq.

Several scATAC-seq analysis methods have been developed to increase the number of informative reads used per cell. These include CICERO^11^, which aggregates reads from peaks that are co-accessible with gene promoters to emulate gene-focused scRNA-seq data, and SnapATAC^12^, which computes cell similarity based on genome-wide binning of reads. Other methods search for informative reads based on known or predicted regulatory regions^13,14^. However, these approaches often miss rare but known cell types^10^. Other methods attempt to detect cell types in scATAC-seq data by either mapping the data into the same low-dimensional space as scRNA-seq data or by labeling cells in scATAC-seq to known cell-type expression profiles^15,16^. While these provide a promising avenue towards adding labels to clusters of cells observed in scATAC-seq data, they do not help to increase the resolution of cell type detection.

We present CellWalker, a generalizable network model that improves the resolution of cell populations in scATAC-seq data, determines cell label similarity, and generates cell-type specific labels for bulk data by integrating information from scRNA-seq and a variety of bulk data. These labels can be generated concurrently from the same tissue, but could also be from cell lines, sorted cells, or related tissues. Our method goes beyond co-embedding or directly labeling cells with this prior knowledge about cell types, instead propagating cell-type signatures over a network of cells and cell types so that they are weighted with evidence of cell types in scATAC-seq. Diffusion through this network allows labeling information to indirectly influence cells with similar genome-wide open chromatin profiles even if they could not be initially labeled. A major benefit of our model is that it allows us to compute the level of influence of each label and cell on every other label and cell, thus providing an avenue for additional inferences. These include deconvoluting bulk measurements and assessing their relevance to specific cell populations, as well as quantifying similarity between known cell types in the tissue where scATAC-seq was performed.

The developing human brain presents a complex landscape of cell types each with unique regulatory programs^17–19^. Using CellWalker we mapped cell types derived from scRNA-seq data to a large set of scATAC-seq data. The derived influence matrix made it possible to examine changes in regulation across neuronal development and map enhancers to specific cell types. Using this cell-type specific atlas of enhancers we found that autism spectrum disorder (ASD) genes are enriched for enhancers specifically active in inhibitory interneurons, while developmental delay genes are enriched for enhancers specifically active in radial glia. The ability to map psychiatric traits to cell types is a crucial step towards understanding the mechanisms through which disease develops and responds to treatment. As more large-scale single cell studies are released, generalizable methods such as CellWalker will be fundamental toward integrating them with existing bulk data to increase our understanding of cell-type specific regulatory programs.
