## Supplemental Table 1 for "CellWalker integrates single-cell and bulk data to resolve regulatory elements across cell types in complex tissues"

### Sheet: Supplemental_Table_1_GWAS
study	numGenes	enhancerType	p.adj
Crohn's disease	480	Excitatory Neuron	1
Crohn's disease	480	Inhibitory Interneuron	1
Crohn's disease	480	Intermediate Progenitor	1
Crohn's disease	480	Radial Glia	1
Ulcerative colitis	352	Excitatory Neuron	1
Ulcerative colitis	352	Inhibitory Interneuron	1
Ulcerative colitis	352	Intermediate Progenitor	1
Ulcerative colitis	352	Radial Glia	1
Multiple sclerosis	351	Excitatory Neuron	1
Multiple sclerosis	351	Inhibitory Interneuron	1
Multiple sclerosis	351	Intermediate Progenitor	1
Multiple sclerosis	351	Radial Glia	1
Height	2122	Excitatory Neuron	1
Height	2122	Inhibitory Interneuron	1
Height	2122	Intermediate Progenitor	1
Height	2122	Radial Glia	0.0715928
Prostate cancer	283	Excitatory Neuron	1
Prostate cancer	283	Inhibitory Interneuron	1
Prostate cancer	283	Intermediate Progenitor	1
Prostate cancer	283	Radial Glia	1
Lung cancer	139	Excitatory Neuron	1
Lung cancer	139	Inhibitory Interneuron	1
Lung cancer	139	Intermediate Progenitor	0.347165
Lung cancer	139	Radial Glia	1
Colorectal cancer	192	Excitatory Neuron	0.385161
Colorectal cancer	192	Inhibitory Interneuron	1
Colorectal cancer	192	Intermediate Progenitor	1
Colorectal cancer	192	Radial Glia	0.0715928
Psoriasis	124	Excitatory Neuron	1
Psoriasis	124	Inhibitory Interneuron	1
Psoriasis	124	Intermediate Progenitor	1
Psoriasis	124	Radial Glia	1
Schizophrenia	780	Excitatory Neuron	0.0715928
Schizophrenia	780	Inhibitory Interneuron	0.0715928
Schizophrenia	780	Intermediate Progenitor	0.0715928
Schizophrenia	780	Radial Glia	0.0715928
Waist circumference	142	Excitatory Neuron	0.0715928
Waist circumference	142	Inhibitory Interneuron	0.0715928
Waist circumference	142	Intermediate Progenitor	0.0715928
Waist circumference	142	Radial Glia	0.0715928
Triglycerides	217	Excitatory Neuron	1
Triglycerides	217	Inhibitory Interneuron	1
Triglycerides	217	Intermediate Progenitor	1
Triglycerides	217	Radial Glia	1
Hypertension	122	Excitatory Neuron	1
Hypertension	122	Inhibitory Interneuron	1
Hypertension	122	Intermediate Progenitor	1
Hypertension	122	Radial Glia	1
Asthma	609	Excitatory Neuron	1
Asthma	609	Inhibitory Interneuron	1
Asthma	609	Intermediate Progenitor	1
Asthma	609	Radial Glia	1
Breast cancer	421	Excitatory Neuron	1
Breast cancer	421	Inhibitory Interneuron	1
Breast cancer	421	Intermediate Progenitor	0.587941
Breast cancer	421	Radial Glia	1
Menarche (age at onset)	350	Excitatory Neuron	0.0715928
Menarche (age at onset)	350	Inhibitory Interneuron	0.0715928
Menarche (age at onset)	350	Intermediate Progenitor	0.0715928
Menarche (age at onset)	350	Radial Glia	0.0715928
HDL cholesterol	234	Excitatory Neuron	1
HDL cholesterol	234	Inhibitory Interneuron	1
HDL cholesterol	234	Intermediate Progenitor	1
HDL cholesterol	234	Radial Glia	1
LDL cholesterol	177	Excitatory Neuron	1
LDL cholesterol	177	Inhibitory Interneuron	1
LDL cholesterol	177	Intermediate Progenitor	1
LDL cholesterol	177	Radial Glia	1
Type 2 diabetes	525	Excitatory Neuron	0.0715928
Type 2 diabetes	525	Inhibitory Interneuron	0.0715928
Type 2 diabetes	525	Intermediate Progenitor	0.0715928
Type 2 diabetes	525	Radial Glia	0.0715928
C-reactive protein levels	356	Excitatory Neuron	1
C-reactive protein levels	356	Inhibitory Interneuron	1
C-reactive protein levels	356	Intermediate Progenitor	1
C-reactive protein levels	356	Radial Glia	1
Chronic obstructive pulmonary disease	115	Excitatory Neuron	1
Chronic obstructive pulmonary disease	115	Inhibitory Interneuron	1
Chronic obstructive pulmonary disease	115	Intermediate Progenitor	1
Chronic obstructive pulmonary disease	115	Radial Glia	0.220478
QT interval	115	Excitatory Neuron	0.347165
QT interval	115	Inhibitory Interneuron	0.30447
QT interval	115	Intermediate Progenitor	0.945205
QT interval	115	Radial Glia	1
Venous thromboembolism	105	Excitatory Neuron	1
Venous thromboembolism	105	Inhibitory Interneuron	1
Venous thromboembolism	105	Intermediate Progenitor	1
Venous thromboembolism	105	Radial Glia	1
Mean platelet volume	230	Excitatory Neuron	1
Mean platelet volume	230	Inhibitory Interneuron	1
Mean platelet volume	230	Intermediate Progenitor	1
Mean platelet volume	230	Radial Glia	1
Cholesterol, total	124	Excitatory Neuron	1
Cholesterol, total	124	Inhibitory Interneuron	1
Cholesterol, total	124	Intermediate Progenitor	1
Cholesterol, total	124	Radial Glia	1
Systolic blood pressure	921	Excitatory Neuron	0.0715928
Systolic blood pressure	921	Inhibitory Interneuron	0.0715928
Systolic blood pressure	921	Intermediate Progenitor	0.0715928
Systolic blood pressure	921	Radial Glia	0.0715928
Diastolic blood pressure	567	Excitatory Neuron	0.0715928
Diastolic blood pressure	567	Inhibitory Interneuron	0.0715928
Diastolic blood pressure	567	Intermediate Progenitor	0.0715928
Diastolic blood pressure	567	Radial Glia	0.0715928
Rheumatoid arthritis	186	Excitatory Neuron	0.179182
Rheumatoid arthritis	186	Inhibitory Interneuron	1
Rheumatoid arthritis	186	Intermediate Progenitor	1
Rheumatoid arthritis	186	Radial Glia	1
Bipolar disorder	497	Excitatory Neuron	1
Bipolar disorder	497	Inhibitory Interneuron	1
Bipolar disorder	497	Intermediate Progenitor	1
Bipolar disorder	497	Radial Glia	1
Body mass index	1648	Excitatory Neuron	0.0715928
Body mass index	1648	Inhibitory Interneuron	0.0715928
Body mass index	1648	Intermediate Progenitor	0.0715928
Body mass index	1648	Radial Glia	0.0715928
Waist-hip ratio	582	Excitatory Neuron	0.0715928
Waist-hip ratio	582	Inhibitory Interneuron	0.347165
Waist-hip ratio	582	Intermediate Progenitor	0.0715928
Waist-hip ratio	582	Radial Glia	0.0715928
Lymphocyte counts	139	Excitatory Neuron	1
Lymphocyte counts	139	Inhibitory Interneuron	1
Lymphocyte counts	139	Intermediate Progenitor	1
Lymphocyte counts	139	Radial Glia	1
Neuroticism	347	Excitatory Neuron	0.0715928
Neuroticism	347	Inhibitory Interneuron	0.0715928
Neuroticism	347	Intermediate Progenitor	0.0715928
Neuroticism	347	Radial Glia	0.0715928
Coronary artery disease	386	Excitatory Neuron	1
Coronary artery disease	386	Inhibitory Interneuron	1
Coronary artery disease	386	Intermediate Progenitor	1
Coronary artery disease	386	Radial Glia	1
Metabolic syndrome	115	Excitatory Neuron	1
Metabolic syndrome	115	Inhibitory Interneuron	1
Metabolic syndrome	115	Intermediate Progenitor	1
Metabolic syndrome	115	Radial Glia	1
Parkinson's disease	155	Excitatory Neuron	1
Parkinson's disease	155	Inhibitory Interneuron	1
Parkinson's disease	155	Intermediate Progenitor	1
Parkinson's disease	155	Radial Glia	1
Major depressive disorder	218	Excitatory Neuron	0.0715928
Major depressive disorder	218	Inhibitory Interneuron	0.0715928
Major depressive disorder	218	Intermediate Progenitor	0.0715928
Major depressive disorder	218	Radial Glia	0.0715928
Refractive error	1294	Excitatory Neuron	0.137386
Refractive error	1294	Inhibitory Interneuron	0.0715928
Refractive error	1294	Intermediate Progenitor	0.0937906
Refractive error	1294	Radial Glia	0.425957
Atrial fibrillation	196	Excitatory Neuron	1
Atrial fibrillation	196	Inhibitory Interneuron	1
Atrial fibrillation	196	Intermediate Progenitor	1
Atrial fibrillation	196	Radial Glia	0.137386
Adolescent idiopathic scoliosis	659	Excitatory Neuron	0.0715928
Adolescent idiopathic scoliosis	659	Inhibitory Interneuron	0.0715928
Adolescent idiopathic scoliosis	659	Intermediate Progenitor	0.0715928
Adolescent idiopathic scoliosis	659	Radial Glia	0.0715928
Resting heart rate	117	Excitatory Neuron	0.587941
Resting heart rate	117	Inhibitory Interneuron	1
Resting heart rate	117	Intermediate Progenitor	0.0937906
Resting heart rate	117	Radial Glia	1
Inflammatory bowel disease	546	Excitatory Neuron	1
Inflammatory bowel disease	546	Inhibitory Interneuron	1
Inflammatory bowel disease	546	Intermediate Progenitor	1
Inflammatory bowel disease	546	Radial Glia	1
Metabolite levels	1722	Excitatory Neuron	0.0715928
Metabolite levels	1722	Inhibitory Interneuron	0.0715928
Metabolite levels	1722	Intermediate Progenitor	0.0715928
Metabolite levels	1722	Radial Glia	0.0715928
HDL cholesterol levels	146	Excitatory Neuron	1
HDL cholesterol levels	146	Inhibitory Interneuron	1
HDL cholesterol levels	146	Intermediate Progenitor	1
HDL cholesterol levels	146	Radial Glia	1
Cognitive performance	217	Excitatory Neuron	0.0715928
Cognitive performance	217	Inhibitory Interneuron	0.0715928
Cognitive performance	217	Intermediate Progenitor	0.0715928
Cognitive performance	217	Radial Glia	0.0715928
Platelet count	287	Excitatory Neuron	1
Platelet count	287	Inhibitory Interneuron	1
Platelet count	287	Intermediate Progenitor	1
Platelet count	287	Radial Glia	1
Mean corpuscular hemoglobin	694	Excitatory Neuron	1
Mean corpuscular hemoglobin	694	Inhibitory Interneuron	1
Mean corpuscular hemoglobin	694	Intermediate Progenitor	1
Mean corpuscular hemoglobin	694	Radial Glia	1
Mean corpuscular volume	299	Excitatory Neuron	1
Mean corpuscular volume	299	Inhibitory Interneuron	1
Mean corpuscular volume	299	Intermediate Progenitor	1
Mean corpuscular volume	299	Radial Glia	1
Allergic rhinitis	100	Excitatory Neuron	1
Allergic rhinitis	100	Inhibitory Interneuron	1
Allergic rhinitis	100	Intermediate Progenitor	1
Allergic rhinitis	100	Radial Glia	1
Systemic lupus erythematosus	270	Excitatory Neuron	1
Systemic lupus erythematosus	270	Inhibitory Interneuron	1
Systemic lupus erythematosus	270	Intermediate Progenitor	1
Systemic lupus erythematosus	270	Radial Glia	1
Mean corpuscular hemoglobin concentration	100	Excitatory Neuron	1
Mean corpuscular hemoglobin concentration	100	Inhibitory Interneuron	1
Mean corpuscular hemoglobin concentration	100	Intermediate Progenitor	1
Mean corpuscular hemoglobin concentration	100	Radial Glia	1
Red blood cell count	692	Excitatory Neuron	1
Red blood cell count	692	Inhibitory Interneuron	1
Red blood cell count	692	Intermediate Progenitor	1
Red blood cell count	692	Radial Glia	1
White blood cell count	642	Excitatory Neuron	1
White blood cell count	642	Inhibitory Interneuron	1
White blood cell count	642	Intermediate Progenitor	1
White blood cell count	642	Radial Glia	1
Urate levels	223	Excitatory Neuron	1
Urate levels	223	Inhibitory Interneuron	1
Urate levels	223	Intermediate Progenitor	1
Urate levels	223	Radial Glia	1
Intelligence	233	Excitatory Neuron	0.0715928
Intelligence	233	Inhibitory Interneuron	0.0715928
Intelligence	233	Intermediate Progenitor	0.0715928
Intelligence	233	Radial Glia	0.0715928
IgG glycosylation	207	Excitatory Neuron	0.0715928
IgG glycosylation	207	Inhibitory Interneuron	0.0715928
IgG glycosylation	207	Intermediate Progenitor	0.137386
IgG glycosylation	207	Radial Glia	0.0715928
Male-pattern baldness	387	Excitatory Neuron	1
Male-pattern baldness	387	Inhibitory Interneuron	1
Male-pattern baldness	387	Intermediate Progenitor	0.827917
Male-pattern baldness	387	Radial Glia	0.0715928
Hematocrit	111	Excitatory Neuron	1
Hematocrit	111	Inhibitory Interneuron	1
Hematocrit	111	Intermediate Progenitor	1
Hematocrit	111	Radial Glia	1
Neutrophil count	137	Excitatory Neuron	1
Neutrophil count	137	Inhibitory Interneuron	1
Neutrophil count	137	Intermediate Progenitor	1
Neutrophil count	137	Radial Glia	1
Hair color	280	Excitatory Neuron	0.385161
Hair color	280	Inhibitory Interneuron	1
Hair color	280	Intermediate Progenitor	0.0715928
Hair color	280	Radial Glia	0.0715928
Obesity-related traits	603	Excitatory Neuron	0.0715928
Obesity-related traits	603	Inhibitory Interneuron	0.0715928
Obesity-related traits	603	Intermediate Progenitor	0.0715928
Obesity-related traits	603	Radial Glia	0.0715928
Educational attainment (years of education)	744	Excitatory Neuron	0.0715928
Educational attainment (years of education)	744	Inhibitory Interneuron	0.0715928
Educational attainment (years of education)	744	Intermediate Progenitor	0.0715928
Educational attainment (years of education)	744	Radial Glia	0.0715928
Birth weight	232	Excitatory Neuron	1
Birth weight	232	Inhibitory Interneuron	1
Birth weight	232	Intermediate Progenitor	1
Birth weight	232	Radial Glia	1
Eosinophil counts	558	Excitatory Neuron	1
Eosinophil counts	558	Inhibitory Interneuron	1
Eosinophil counts	558	Intermediate Progenitor	1
Eosinophil counts	558	Radial Glia	1
Weight	146	Excitatory Neuron	0.0937906
Weight	146	Inhibitory Interneuron	0.0937906
Weight	146	Intermediate Progenitor	0.0715928
Weight	146	Radial Glia	0.626937
Asthma (childhood onset)	252	Excitatory Neuron	0.626937
Asthma (childhood onset)	252	Inhibitory Interneuron	1
Asthma (childhood onset)	252	Intermediate Progenitor	1
Asthma (childhood onset)	252	Radial Glia	1
Monocyte count	162	Excitatory Neuron	1
Monocyte count	162	Inhibitory Interneuron	1
Monocyte count	162	Intermediate Progenitor	1
Monocyte count	162	Radial Glia	1
Amyotrophic lateral sclerosis (sporadic)	134	Excitatory Neuron	0.0715928
Amyotrophic lateral sclerosis (sporadic)	134	Inhibitory Interneuron	0.0715928
Amyotrophic lateral sclerosis (sporadic)	134	Intermediate Progenitor	0.0715928
Amyotrophic lateral sclerosis (sporadic)	134	Radial Glia	0.0715928
Serum metabolite levels	115	Excitatory Neuron	1
Serum metabolite levels	115	Inhibitory Interneuron	1
Serum metabolite levels	115	Intermediate Progenitor	1
Serum metabolite levels	115	Radial Glia	1
Intraocular pressure	306	Excitatory Neuron	0.0715928
Intraocular pressure	306	Inhibitory Interneuron	0.137386
Intraocular pressure	306	Intermediate Progenitor	0.0715928
Intraocular pressure	306	Radial Glia	0.0715928
Hypothyroidism	125	Excitatory Neuron	1
Hypothyroidism	125	Inhibitory Interneuron	1
Hypothyroidism	125	Intermediate Progenitor	1
Hypothyroidism	125	Radial Glia	1
Lung function (FEV1/FVC)	525	Excitatory Neuron	0.0715928
Lung function (FEV1/FVC)	525	Inhibitory Interneuron	0.0715928
Lung function (FEV1/FVC)	525	Intermediate Progenitor	0.220478
Lung function (FEV1/FVC)	525	Radial Glia	0.0715928
Lung function (FVC)	438	Excitatory Neuron	0.0937906
Lung function (FVC)	438	Inhibitory Interneuron	0.425957
Lung function (FVC)	438	Intermediate Progenitor	0.0715928
Lung function (FVC)	438	Radial Glia	0.0715928
Sleep duration	113	Excitatory Neuron	0.0715928
Sleep duration	113	Inhibitory Interneuron	0.0715928
Sleep duration	113	Intermediate Progenitor	0.0715928
Sleep duration	113	Radial Glia	0.0715928
Blood metabolite levels	154	Excitatory Neuron	1
Blood metabolite levels	154	Inhibitory Interneuron	1
Blood metabolite levels	154	Intermediate Progenitor	1
Blood metabolite levels	154	Radial Glia	1
General cognitive ability	570	Excitatory Neuron	0.0715928
General cognitive ability	570	Inhibitory Interneuron	0.0715928
General cognitive ability	570	Intermediate Progenitor	0.0715928
General cognitive ability	570	Radial Glia	0.0715928
Acne (severe)	136	Excitatory Neuron	1
Acne (severe)	136	Inhibitory Interneuron	1
Acne (severe)	136	Intermediate Progenitor	1
Acne (severe)	136	Radial Glia	1
Hip circumference adjusted for BMI	170	Excitatory Neuron	1
Hip circumference adjusted for BMI	170	Inhibitory Interneuron	1
Hip circumference adjusted for BMI	170	Intermediate Progenitor	1
Hip circumference adjusted for BMI	170	Radial Glia	1
Insomnia	175	Excitatory Neuron	0.0715928
Insomnia	175	Inhibitory Interneuron	0.0715928
Insomnia	175	Intermediate Progenitor	0.0715928
Insomnia	175	Radial Glia	0.0715928
Hand grip strength	133	Excitatory Neuron	0.0715928
Hand grip strength	133	Inhibitory Interneuron	0.0715928
Hand grip strength	133	Intermediate Progenitor	0.0715928
Hand grip strength	133	Radial Glia	0.0715928
Diisocyanate-induced asthma	162	Excitatory Neuron	0.0715928
Diisocyanate-induced asthma	162	Inhibitory Interneuron	0.0715928
Diisocyanate-induced asthma	162	Intermediate Progenitor	0.0715928
Diisocyanate-induced asthma	162	Radial Glia	0.0715928
Core binding factor acute myeloid leukemia	162	Excitatory Neuron	0.0715928
Core binding factor acute myeloid leukemia	162	Inhibitory Interneuron	0.0715928
Core binding factor acute myeloid leukemia	162	Intermediate Progenitor	0.0715928
Core binding factor acute myeloid leukemia	162	Radial Glia	0.0715928
Post bronchodilator FEV1	135	Excitatory Neuron	0.0715928
Post bronchodilator FEV1	135	Inhibitory Interneuron	0.0937906
Post bronchodilator FEV1	135	Intermediate Progenitor	0.0715928
Post bronchodilator FEV1	135	Radial Glia	0.0715928
Waist-to-hip ratio adjusted for BMI	735	Excitatory Neuron	1
Waist-to-hip ratio adjusted for BMI	735	Inhibitory Interneuron	1
Waist-to-hip ratio adjusted for BMI	735	Intermediate Progenitor	1
Waist-to-hip ratio adjusted for BMI	735	Radial Glia	1
Blood protein levels	1566	Excitatory Neuron	1
Blood protein levels	1566	Inhibitory Interneuron	1
Blood protein levels	1566	Intermediate Progenitor	1
Blood protein levels	1566	Radial Glia	1
Triglyceride levels	150	Excitatory Neuron	1
Triglyceride levels	150	Inhibitory Interneuron	1
Triglyceride levels	150	Intermediate Progenitor	1
Triglyceride levels	150	Radial Glia	1
Waist-to-hip ratio adjusted for BMI (age >50)	156	Excitatory Neuron	1
Waist-to-hip ratio adjusted for BMI (age >50)	156	Inhibitory Interneuron	1
Waist-to-hip ratio adjusted for BMI (age >50)	156	Intermediate Progenitor	1
Waist-to-hip ratio adjusted for BMI (age >50)	156	Radial Glia	1
Low density lipoprotein cholesterol levels	154	Excitatory Neuron	1
Low density lipoprotein cholesterol levels	154	Inhibitory Interneuron	1
Low density lipoprotein cholesterol levels	154	Intermediate Progenitor	1
Low density lipoprotein cholesterol levels	154	Radial Glia	1
High density lipoprotein cholesterol levels	201	Excitatory Neuron	1
High density lipoprotein cholesterol levels	201	Inhibitory Interneuron	1
High density lipoprotein cholesterol levels	201	Intermediate Progenitor	1
High density lipoprotein cholesterol levels	201	Radial Glia	1
Total cholesterol levels	255	Excitatory Neuron	1
Total cholesterol levels	255	Inhibitory Interneuron	1
Total cholesterol levels	255	Intermediate Progenitor	1
Total cholesterol levels	255	Radial Glia	1
Waist-to-hip ratio adjusted for BMI x sex x age interaction (4df test)	277	Excitatory Neuron	1
Waist-to-hip ratio adjusted for BMI x sex x age interaction (4df test)	277	Inhibitory Interneuron	1
Waist-to-hip ratio adjusted for BMI x sex x age interaction (4df test)	277	Intermediate Progenitor	1
Waist-to-hip ratio adjusted for BMI x sex x age interaction (4df test)	277	Radial Glia	1
Waist circumference adjusted for body mass index	647	Excitatory Neuron	1
Waist circumference adjusted for body mass index	647	Inhibitory Interneuron	1
Waist circumference adjusted for body mass index	647	Intermediate Progenitor	1
Waist circumference adjusted for body mass index	647	Radial Glia	0.0715928
Hip circumference	131	Excitatory Neuron	0.0715928
Hip circumference	131	Inhibitory Interneuron	0.0715928
Hip circumference	131	Intermediate Progenitor	0.0715928
Hip circumference	131	Radial Glia	0.179182
Post bronchodilator FEV1/FVC ratio	245	Excitatory Neuron	0.0715928
Post bronchodilator FEV1/FVC ratio	245	Inhibitory Interneuron	0.0715928
Post bronchodilator FEV1/FVC ratio	245	Intermediate Progenitor	0.0715928
Post bronchodilator FEV1/FVC ratio	245	Radial Glia	0.0715928
Chronotype	455	Excitatory Neuron	0.0715928
Chronotype	455	Inhibitory Interneuron	0.0715928
Chronotype	455	Intermediate Progenitor	0.0715928
Chronotype	455	Radial Glia	0.0715928
Allergic disease (asthma, hay fever or eczema)	198	Excitatory Neuron	1
Allergic disease (asthma, hay fever or eczema)	198	Inhibitory Interneuron	1
Allergic disease (asthma, hay fever or eczema)	198	Intermediate Progenitor	1
Allergic disease (asthma, hay fever or eczema)	198	Radial Glia	1
Tonsillectomy	130	Excitatory Neuron	1
Tonsillectomy	130	Inhibitory Interneuron	1
Tonsillectomy	130	Intermediate Progenitor	1
Tonsillectomy	130	Radial Glia	1
Red cell distribution width	595	Excitatory Neuron	1
Red cell distribution width	595	Inhibitory Interneuron	1
Red cell distribution width	595	Intermediate Progenitor	1
Red cell distribution width	595	Radial Glia	1
Depressive symptoms	122	Excitatory Neuron	0.0715928
Depressive symptoms	122	Inhibitory Interneuron	0.0715928
Depressive symptoms	122	Intermediate Progenitor	0.0715928
Depressive symptoms	122	Radial Glia	0.0715928
Chronic inflammatory diseases (ankylosing spondylitis, Crohn's disease, psoriasis, primary sclerosing cholangitis, ulcerative colitis) (pleiotropy)	134	Excitatory Neuron	1
Chronic inflammatory diseases (ankylosing spondylitis, Crohn's disease, psoriasis, primary sclerosing cholangitis, ulcerative colitis) (pleiotropy)	134	Inhibitory Interneuron	1
Chronic inflammatory diseases (ankylosing spondylitis, Crohn's disease, psoriasis, primary sclerosing cholangitis, ulcerative colitis) (pleiotropy)	134	Intermediate Progenitor	1
Chronic inflammatory diseases (ankylosing spondylitis, Crohn's disease, psoriasis, primary sclerosing cholangitis, ulcerative colitis) (pleiotropy)	134	Radial Glia	1
Plateletcrit	188	Excitatory Neuron	1
Plateletcrit	188	Inhibitory Interneuron	1
Plateletcrit	188	Intermediate Progenitor	1
Plateletcrit	188	Radial Glia	1
Granulocyte percentage of myeloid white cells	135	Excitatory Neuron	1
Granulocyte percentage of myeloid white cells	135	Inhibitory Interneuron	1
Granulocyte percentage of myeloid white cells	135	Intermediate Progenitor	1
Granulocyte percentage of myeloid white cells	135	Radial Glia	1
3-hydroxy-1-methylpropylmercapturic acid levels in smokers	116	Excitatory Neuron	0.0715928
3-hydroxy-1-methylpropylmercapturic acid levels in smokers	116	Inhibitory Interneuron	0.137386
3-hydroxy-1-methylpropylmercapturic acid levels in smokers	116	Intermediate Progenitor	0.0715928
3-hydroxy-1-methylpropylmercapturic acid levels in smokers	116	Radial Glia	0.0715928
Monocyte percentage of white cells	149	Excitatory Neuron	1
Monocyte percentage of white cells	149	Inhibitory Interneuron	1
Monocyte percentage of white cells	149	Intermediate Progenitor	1
Monocyte percentage of white cells	149	Radial Glia	1
Pulse pressure	617	Excitatory Neuron	0.0937906
Pulse pressure	617	Inhibitory Interneuron	0.906309
Pulse pressure	617	Intermediate Progenitor	0.0715928
Pulse pressure	617	Radial Glia	0.0715928
3-hydroxypropylmercapturic acid levels in smokers	120	Excitatory Neuron	0.0715928
3-hydroxypropylmercapturic acid levels in smokers	120	Inhibitory Interneuron	0.347165
3-hydroxypropylmercapturic acid levels in smokers	120	Intermediate Progenitor	1
3-hydroxypropylmercapturic acid levels in smokers	120	Radial Glia	0.179182
Mean arterial pressure	134	Excitatory Neuron	1
Mean arterial pressure	134	Inhibitory Interneuron	1
Mean arterial pressure	134	Intermediate Progenitor	1
Mean arterial pressure	134	Radial Glia	1
High light scatter reticulocyte count	154	Excitatory Neuron	1
High light scatter reticulocyte count	154	Inhibitory Interneuron	1
High light scatter reticulocyte count	154	Intermediate Progenitor	1
High light scatter reticulocyte count	154	Radial Glia	1
Sum neutrophil eosinophil counts	110	Excitatory Neuron	1
Sum neutrophil eosinophil counts	110	Inhibitory Interneuron	1
Sum neutrophil eosinophil counts	110	Intermediate Progenitor	1
Sum neutrophil eosinophil counts	110	Radial Glia	1
High light scatter reticulocyte percentage of red cells	143	Excitatory Neuron	1
High light scatter reticulocyte percentage of red cells	143	Inhibitory Interneuron	1
High light scatter reticulocyte percentage of red cells	143	Intermediate Progenitor	1
High light scatter reticulocyte percentage of red cells	143	Radial Glia	1
Platelet distribution width	145	Excitatory Neuron	1
Platelet distribution width	145	Inhibitory Interneuron	1
Platelet distribution width	145	Intermediate Progenitor	1
Platelet distribution width	145	Radial Glia	1
Eosinophil percentage of granulocytes	135	Excitatory Neuron	1
Eosinophil percentage of granulocytes	135	Inhibitory Interneuron	1
Eosinophil percentage of granulocytes	135	Intermediate Progenitor	1
Eosinophil percentage of granulocytes	135	Radial Glia	1
Granulocyte count	109	Excitatory Neuron	1
Granulocyte count	109	Inhibitory Interneuron	1
Granulocyte count	109	Intermediate Progenitor	1
Granulocyte count	109	Radial Glia	1
Hemoglobin concentration	105	Excitatory Neuron	1
Hemoglobin concentration	105	Inhibitory Interneuron	1
Hemoglobin concentration	105	Intermediate Progenitor	1
Hemoglobin concentration	105	Radial Glia	1
Depression	103	Excitatory Neuron	0.0715928
Depression	103	Inhibitory Interneuron	0.0715928
Depression	103	Intermediate Progenitor	0.0715928
Depression	103	Radial Glia	0.0715928
Positive affect	107	Excitatory Neuron	0.0715928
Positive affect	107	Inhibitory Interneuron	0.0715928
Positive affect	107	Intermediate Progenitor	0.0715928
Positive affect	107	Radial Glia	0.0715928
Eosinophil percentage of white cells	137	Excitatory Neuron	1
Eosinophil percentage of white cells	137	Inhibitory Interneuron	1
Eosinophil percentage of white cells	137	Intermediate Progenitor	1
Eosinophil percentage of white cells	137	Radial Glia	1
Reticulocyte fraction of red cells	151	Excitatory Neuron	1
Reticulocyte fraction of red cells	151	Inhibitory Interneuron	1
Reticulocyte fraction of red cells	151	Intermediate Progenitor	1
Reticulocyte fraction of red cells	151	Radial Glia	1
Daytime sleep phenotypes	136	Excitatory Neuron	1
Daytime sleep phenotypes	136	Inhibitory Interneuron	1
Daytime sleep phenotypes	136	Intermediate Progenitor	1
Daytime sleep phenotypes	136	Radial Glia	0.507549
Reticulocyte count	141	Excitatory Neuron	1
Reticulocyte count	141	Inhibitory Interneuron	1
Reticulocyte count	141	Intermediate Progenitor	1
Reticulocyte count	141	Radial Glia	1
Night sleep phenotypes	279	Excitatory Neuron	0.0715928
Night sleep phenotypes	279	Inhibitory Interneuron	0.179182
Night sleep phenotypes	279	Intermediate Progenitor	0.0715928
Night sleep phenotypes	279	Radial Glia	0.0715928
Neutrophil percentage of granulocytes	122	Excitatory Neuron	1
Neutrophil percentage of granulocytes	122	Inhibitory Interneuron	1
Neutrophil percentage of granulocytes	122	Intermediate Progenitor	1
Neutrophil percentage of granulocytes	122	Radial Glia	1
Myeloid white cell count	109	Excitatory Neuron	1
Myeloid white cell count	109	Inhibitory Interneuron	1
Myeloid white cell count	109	Intermediate Progenitor	1
Myeloid white cell count	109	Radial Glia	1
Immature fraction of reticulocytes	103	Excitatory Neuron	1
Immature fraction of reticulocytes	103	Inhibitory Interneuron	1
Immature fraction of reticulocytes	103	Intermediate Progenitor	1
Immature fraction of reticulocytes	103	Radial Glia	1
Sum basophil neutrophil counts	109	Excitatory Neuron	1
Sum basophil neutrophil counts	109	Inhibitory Interneuron	1
Sum basophil neutrophil counts	109	Intermediate Progenitor	1
Sum basophil neutrophil counts	109	Radial Glia	1
Sum eosinophil basophil counts	143	Excitatory Neuron	1
Sum eosinophil basophil counts	143	Inhibitory Interneuron	1
Sum eosinophil basophil counts	143	Intermediate Progenitor	1
Sum eosinophil basophil counts	143	Radial Glia	1
Reaction time	286	Excitatory Neuron	0.0715928
Reaction time	286	Inhibitory Interneuron	0.0715928
Reaction time	286	Intermediate Progenitor	0.0715928
Reaction time	286	Radial Glia	0.0715928
Itch intensity from mosquito bite adjusted by bite size	131	Excitatory Neuron	1
Itch intensity from mosquito bite adjusted by bite size	131	Inhibitory Interneuron	0.262174
Itch intensity from mosquito bite adjusted by bite size	131	Intermediate Progenitor	1
Itch intensity from mosquito bite adjusted by bite size	131	Radial Glia	1
Alcohol consumption (drinks per week)	135	Excitatory Neuron	0.0715928
Alcohol consumption (drinks per week)	135	Inhibitory Interneuron	0.0715928
Alcohol consumption (drinks per week)	135	Intermediate Progenitor	0.0715928
Alcohol consumption (drinks per week)	135	Radial Glia	0.0715928
Appendicular lean mass	275	Excitatory Neuron	1
Appendicular lean mass	275	Inhibitory Interneuron	1
Appendicular lean mass	275	Intermediate Progenitor	1
Appendicular lean mass	275	Radial Glia	1
Estimated glomerular filtration rate	469	Excitatory Neuron	1
Estimated glomerular filtration rate	469	Inhibitory Interneuron	1
Estimated glomerular filtration rate	469	Intermediate Progenitor	1
Estimated glomerular filtration rate	469	Radial Glia	1
Balding type 1	158	Excitatory Neuron	0.262174
Balding type 1	158	Inhibitory Interneuron	0.707129
Balding type 1	158	Intermediate Progenitor	0.0715928
Balding type 1	158	Radial Glia	0.0715928
Smoking initiation (ever regular vs never regular)	233	Excitatory Neuron	0.0715928
Smoking initiation (ever regular vs never regular)	233	Inhibitory Interneuron	0.0715928
Smoking initiation (ever regular vs never regular)	233	Intermediate Progenitor	0.0715928
Smoking initiation (ever regular vs never regular)	233	Radial Glia	0.0715928
Neurociticism	139	Excitatory Neuron	0.0715928
Neurociticism	139	Inhibitory Interneuron	0.0937906
Neurociticism	139	Intermediate Progenitor	0.0715928
Neurociticism	139	Radial Glia	0.0715928
Colorectal cancer or advanced adenoma	107	Excitatory Neuron	1
Colorectal cancer or advanced adenoma	107	Inhibitory Interneuron	1
Colorectal cancer or advanced adenoma	107	Intermediate Progenitor	1
Colorectal cancer or advanced adenoma	107	Radial Glia	1
Intelligence (MTAG)	241	Excitatory Neuron	0.0715928
Intelligence (MTAG)	241	Inhibitory Interneuron	0.347165
Intelligence (MTAG)	241	Intermediate Progenitor	1
Intelligence (MTAG)	241	Radial Glia	0.707129
Heel bone mineral density	979	Excitatory Neuron	1
Heel bone mineral density	979	Inhibitory Interneuron	1
Heel bone mineral density	979	Intermediate Progenitor	0.507549
Heel bone mineral density	979	Radial Glia	0.179182
Total body bone mineral density	108	Excitatory Neuron	1
Total body bone mineral density	108	Inhibitory Interneuron	1
Total body bone mineral density	108	Intermediate Progenitor	1
Total body bone mineral density	108	Radial Glia	1
Blood urea nitrogen levels	119	Excitatory Neuron	1
Blood urea nitrogen levels	119	Inhibitory Interneuron	1
Blood urea nitrogen levels	119	Intermediate Progenitor	1
Blood urea nitrogen levels	119	Radial Glia	1
Offspring birth weight	117	Excitatory Neuron	1
Offspring birth weight	117	Inhibitory Interneuron	1
Offspring birth weight	117	Intermediate Progenitor	1
Offspring birth weight	117	Radial Glia	1
HDL cholesterol levels x alcohol consumption (drinkers vs non-drinkers) interaction (2df)	103	Excitatory Neuron	1
HDL cholesterol levels x alcohol consumption (drinkers vs non-drinkers) interaction (2df)	103	Inhibitory Interneuron	1
HDL cholesterol levels x alcohol consumption (drinkers vs non-drinkers) interaction (2df)	103	Intermediate Progenitor	1
HDL cholesterol levels x alcohol consumption (drinkers vs non-drinkers) interaction (2df)	103	Radial Glia	1
Cerebrospinal fluid sTREM-2 levels	100	Excitatory Neuron	0.347165
Cerebrospinal fluid sTREM-2 levels	100	Inhibitory Interneuron	0.137386
Cerebrospinal fluid sTREM-2 levels	100	Intermediate Progenitor	1
Cerebrospinal fluid sTREM-2 levels	100	Radial Glia	0.867213
Predicted visceral adipose tissue	129	Excitatory Neuron	0.0715928
Predicted visceral adipose tissue	129	Inhibitory Interneuron	0.0715928
Predicted visceral adipose tissue	129	Intermediate Progenitor	0.0715928
Predicted visceral adipose tissue	129	Radial Glia	0.0715928
Brain region volumes	199	Excitatory Neuron	1
Brain region volumes	199	Inhibitory Interneuron	1
Brain region volumes	199	Intermediate Progenitor	1
Brain region volumes	199	Radial Glia	0.945205
Rosacea symptom severity	116	Excitatory Neuron	0.220478
Rosacea symptom severity	116	Inhibitory Interneuron	0.137386
Rosacea symptom severity	116	Intermediate Progenitor	0.547245
Rosacea symptom severity	116	Radial Glia	0.0937906
Spherical equivalent or myopia (age of diagnosis)	140	Excitatory Neuron	0.0715928
Spherical equivalent or myopia (age of diagnosis)	140	Inhibitory Interneuron	0.179182
Spherical equivalent or myopia (age of diagnosis)	140	Intermediate Progenitor	0.0715928
Spherical equivalent or myopia (age of diagnosis)	140	Radial Glia	0.0715928
Household income (MTAG)	136	Excitatory Neuron	0.0715928
Household income (MTAG)	136	Inhibitory Interneuron	0.425957
Household income (MTAG)	136	Intermediate Progenitor	0.0715928
Household income (MTAG)	136	Radial Glia	0.0715928
Blond vs. brown/black hair color	133	Excitatory Neuron	1
Blond vs. brown/black hair color	133	Inhibitory Interneuron	1
Blond vs. brown/black hair color	133	Intermediate Progenitor	0.0715928
Blond vs. brown/black hair color	133	Radial Glia	0.0715928
Fat-free mass	123	Excitatory Neuron	1
Fat-free mass	123	Inhibitory Interneuron	1
Fat-free mass	123	Intermediate Progenitor	1
Fat-free mass	123	Radial Glia	0.0937906
Smoking status (ever vs never smokers)	193	Excitatory Neuron	0.0715928
Smoking status (ever vs never smokers)	193	Inhibitory Interneuron	0.0715928
Smoking status (ever vs never smokers)	193	Intermediate Progenitor	0.0715928
Smoking status (ever vs never smokers)	193	Radial Glia	0.0715928
Number of sexual partners	101	Excitatory Neuron	0.0715928
Number of sexual partners	101	Inhibitory Interneuron	0.0715928
Number of sexual partners	101	Intermediate Progenitor	0.0715928
Number of sexual partners	101	Radial Glia	0.0715928
General risk tolerance (MTAG)	232	Excitatory Neuron	0.0715928
General risk tolerance (MTAG)	232	Inhibitory Interneuron	0.0715928
General risk tolerance (MTAG)	232	Intermediate Progenitor	0.0715928
General risk tolerance (MTAG)	232	Radial Glia	0.0715928
Vertical cup-disc ratio (multi-trait analysis)	107	Excitatory Neuron	1
Vertical cup-disc ratio (multi-trait analysis)	107	Inhibitory Interneuron	1
Vertical cup-disc ratio (multi-trait analysis)	107	Intermediate Progenitor	0.220478
Vertical cup-disc ratio (multi-trait analysis)	107	Radial Glia	0.179182
Adventurousness	150	Excitatory Neuron	0.0715928
Adventurousness	150	Inhibitory Interneuron	0.0715928
Adventurousness	150	Intermediate Progenitor	0.0715928
Adventurousness	150	Radial Glia	0.0715928
Body fat distribution (leg fat ratio)	187	Excitatory Neuron	1
Body fat distribution (leg fat ratio)	187	Inhibitory Interneuron	1
Body fat distribution (leg fat ratio)	187	Intermediate Progenitor	1
Body fat distribution (leg fat ratio)	187	Radial Glia	1
Body fat distribution (trunk fat ratio)	198	Excitatory Neuron	1
Body fat distribution (trunk fat ratio)	198	Inhibitory Interneuron	1
Body fat distribution (trunk fat ratio)	198	Intermediate Progenitor	1
Body fat distribution (trunk fat ratio)	198	Radial Glia	1
Body fat distribution (arm fat ratio)	112	Excitatory Neuron	1
Body fat distribution (arm fat ratio)	112	Inhibitory Interneuron	1
Body fat distribution (arm fat ratio)	112	Intermediate Progenitor	1
Body fat distribution (arm fat ratio)	112	Radial Glia	1
FEV1	155	Excitatory Neuron	1
FEV1	155	Inhibitory Interneuron	1
FEV1	155	Intermediate Progenitor	1
FEV1	155	Radial Glia	1
Peak expiratory flow	101	Excitatory Neuron	1
Peak expiratory flow	101	Inhibitory Interneuron	1
Peak expiratory flow	101	Intermediate Progenitor	1
Peak expiratory flow	101	Radial Glia	1
Morningness	155	Excitatory Neuron	0.0715928
Morningness	155	Inhibitory Interneuron	0.0715928
Morningness	155	Intermediate Progenitor	0.0715928
Morningness	155	Radial Glia	0.137386
Eczema	138	Excitatory Neuron	1
Eczema	138	Inhibitory Interneuron	1
Eczema	138	Intermediate Progenitor	1
Eczema	138	Radial Glia	1
Cognitive ability, years of educational attainment or schizophrenia (pleiotropy)	170	Excitatory Neuron	0.0715928
Cognitive ability, years of educational attainment or schizophrenia (pleiotropy)	170	Inhibitory Interneuron	0.0715928
Cognitive ability, years of educational attainment or schizophrenia (pleiotropy)	170	Intermediate Progenitor	0.0715928
Cognitive ability, years of educational attainment or schizophrenia (pleiotropy)	170	Radial Glia	0.0715928
Diverticular disease	156	Excitatory Neuron	1
Diverticular disease	156	Inhibitory Interneuron	1
Diverticular disease	156	Intermediate Progenitor	1
Diverticular disease	156	Radial Glia	1
Well-being spectrum (multivariate analysis)	109	Excitatory Neuron	0.0715928
Well-being spectrum (multivariate analysis)	109	Inhibitory Interneuron	0.0715928
Well-being spectrum (multivariate analysis)	109	Intermediate Progenitor	0.0715928
Well-being spectrum (multivariate analysis)	109	Radial Glia	0.0715928
Morning person	211	Excitatory Neuron	0.0715928
Morning person	211	Inhibitory Interneuron	0.0715928
Morning person	211	Intermediate Progenitor	0.0715928
Morning person	211	Radial Glia	0.0715928
Age of smoking initiation (MTAG)	104	Excitatory Neuron	0.0715928
Age of smoking initiation (MTAG)	104	Inhibitory Interneuron	0.0715928
Age of smoking initiation (MTAG)	104	Intermediate Progenitor	0.0715928
Age of smoking initiation (MTAG)	104	Radial Glia	0.0715928
Smoking initiation (ever regular vs never regular) (MTAG)	381	Excitatory Neuron	0.0715928
Smoking initiation (ever regular vs never regular) (MTAG)	381	Inhibitory Interneuron	0.0715928
Smoking initiation (ever regular vs never regular) (MTAG)	381	Intermediate Progenitor	0.0715928
Smoking initiation (ever regular vs never regular) (MTAG)	381	Radial Glia	0.0715928
Educational attainment (MTAG)	716	Excitatory Neuron	0.0715928
Educational attainment (MTAG)	716	Inhibitory Interneuron	0.0715928
Educational attainment (MTAG)	716	Intermediate Progenitor	0.0715928
Educational attainment (MTAG)	716	Radial Glia	0.0715928
Alcohol consumption (drinks per week) (MTAG)	100	Excitatory Neuron	0.0715928
Alcohol consumption (drinks per week) (MTAG)	100	Inhibitory Interneuron	0.0715928
Alcohol consumption (drinks per week) (MTAG)	100	Intermediate Progenitor	0.137386
Alcohol consumption (drinks per week) (MTAG)	100	Radial Glia	0.0715928
DNA methylation variation (age effect)	210	Excitatory Neuron	0.0715928
DNA methylation variation (age effect)	210	Inhibitory Interneuron	0.0715928
DNA methylation variation (age effect)	210	Intermediate Progenitor	0.0715928
DNA methylation variation (age effect)	210	Radial Glia	0.0715928
Medication use (agents acting on the renin-angiotensin system)	134	Excitatory Neuron	1
Medication use (agents acting on the renin-angiotensin system)	134	Inhibitory Interneuron	1
Medication use (agents acting on the renin-angiotensin system)	134	Intermediate Progenitor	1
Medication use (agents acting on the renin-angiotensin system)	134	Radial Glia	1
Cognitive performance (MTAG)	343	Excitatory Neuron	0.0715928
Cognitive performance (MTAG)	343	Inhibitory Interneuron	0.0715928
Cognitive performance (MTAG)	343	Intermediate Progenitor	0.0715928
Cognitive performance (MTAG)	343	Radial Glia	0.0715928
Self-reported math ability	291	Excitatory Neuron	0.0715928
Self-reported math ability	291	Inhibitory Interneuron	0.0715928
Self-reported math ability	291	Intermediate Progenitor	0.0715928
Self-reported math ability	291	Radial Glia	0.0715928
Self-reported math ability (MTAG)	394	Excitatory Neuron	0.0715928
Self-reported math ability (MTAG)	394	Inhibitory Interneuron	0.0715928
Self-reported math ability (MTAG)	394	Intermediate Progenitor	0.0715928
Self-reported math ability (MTAG)	394	Radial Glia	0.0715928
Highest math class taken	184	Excitatory Neuron	0.0715928
Highest math class taken	184	Inhibitory Interneuron	0.0715928
Highest math class taken	184	Intermediate Progenitor	0.0715928
Highest math class taken	184	Radial Glia	0.0715928
Macular thickness	128	Excitatory Neuron	1
Macular thickness	128	Inhibitory Interneuron	1
Macular thickness	128	Intermediate Progenitor	1
Macular thickness	128	Radial Glia	0.0937906
Highest math class taken (MTAG)	571	Excitatory Neuron	0.0715928
Highest math class taken (MTAG)	571	Inhibitory Interneuron	0.0715928
Highest math class taken (MTAG)	571	Intermediate Progenitor	0.0715928
Highest math class taken (MTAG)	571	Radial Glia	0.0715928
anorexia nervosa, attention-deficit/hyperactivity disorder, autism spectrum disorder, bipolar disorder, major depression, obsessive-compulsive disorder, schizophrenia, or Tourette syndrome (pleiotropy)	146	Excitatory Neuron	0.137386
anorexia nervosa, attention-deficit/hyperactivity disorder, autism spectrum disorder, bipolar disorder, major depression, obsessive-compulsive disorder, schizophrenia, or Tourette syndrome (pleiotropy)	146	Inhibitory Interneuron	0.0715928
anorexia nervosa, attention-deficit/hyperactivity disorder, autism spectrum disorder, bipolar disorder, major depression, obsessive-compulsive disorder, schizophrenia, or Tourette syndrome (pleiotropy)	146	Intermediate Progenitor	1
anorexia nervosa, attention-deficit/hyperactivity disorder, autism spectrum disorder, bipolar disorder, major depression, obsessive-compulsive disorder, schizophrenia, or Tourette syndrome (pleiotropy)	146	Radial Glia	0.0715928
Cardiovascular disease	213	Excitatory Neuron	1
Cardiovascular disease	213	Inhibitory Interneuron	1
Cardiovascular disease	213	Intermediate Progenitor	1
Cardiovascular disease	213	Radial Glia	1
